# Dynamics and impacts of transposable element proliferation during the *Drosophila nasuta* species group radiation

**DOI:** 10.1101/2021.08.12.456169

**Authors:** Kevin H.-C. Wei, Dat Mai, Kamalakar Chatla, Doris Bachtrog

## Abstract

Transposable element (TE) mobilization is a constant threat to genome integrity. Eukaryotic organisms have evolved robust defensive mechanisms to suppress their activity, yet TEs can escape suppression and proliferate, creating strong selective pressure for host defense to adapt. This genomic conflict fuels a never-ending arms race that drives the rapid evolution of TEs and recurrent positive selection of genes involved in host defense; the latter has been shown to contribute to postzygotic hybrid incompatibility. However, how TE proliferation impacts genome and regulatory divergence remains poorly understood. Here, we report the highly complete and contiguous (N50=33.8Mb - 38.0Mb) genome assemblies of seven closely-related *Drosophila* species that belong to the *nasuta* species group - a poorly studied group of flies that radiated in the last 2 million years. We constructed a high quality de novo TE library and gathered germline RNA-seq data, which allowed us to comprehensively annotate and compare insertion patterns between the species, and infer the evolutionary forces controlling their spread. We find a strong negative association between TE insertion frequency and expression of genes nearby; this likely reflects survivor-bias from reduced fitness impact of TE inserting near lowly expressed, non-essential genes, with limited TE-induced epigenetic silencing. Phylogenetic analyses of insertions of 147 TE families reveal that 53% of them show recent amplification in at least one species. The most highly amplified TE is an non-autonomous DNA element DINE which has gone through multiple bouts of expansions with thousands of full length copies littered throughout each genome. Across all TEs, we find that TEs expansions are significantly associated with high expression in the expanded species consistent with suppression escape. Altogether, our results shed light on the heterogenous and context-dependent nature in which TEs affect gene regulation and the dynamics of rampant TE proliferation amidst a recently radiated species group.
