## Supplementary Tables for "Dynamics and impacts of transposable element proliferation during the *Drosophila nasuta* species group radiation"

### Sheet: S1_med_cov
Table S1. The median long read coverage used to generate genome assemblies for each species.
species	median coverage
D. albomicans	35.7433
D. nasuta	38.2574
D. kepulauana	38.0462
D. s. albostrigata	39.4097
D. s. bilimbata	17.1106
D. s. sulfurigaster	26.7034
D. pallidifrons	16.9503

### Sheet: S2_buscos
Table S2. BUSCO scores for each species including the number of genes that fall under single copy, duplicated, fragmented, and missing.
	D. albomicans		D. nasuta		D. kepulauana		D. s. albostrigata		D. s. bilimbata		D. s. sulfurigaster		D. pallidifrons
BUSCO	Counts	Percent	Counts	Percent	Counts	Percent	Counts	Percent	Counts	Percent	Counts	Percent	Counts	Percent
Complete	1062	0.9962	1057	0.9916	1063	0.9972	1050	0.985	1063	0.9972	1054	0.9887	1062	0.9962
Complete and single-copy	1052	0.9869	1049	0.9841	1048	0.9831	1040	0.9756	1055	0.9897	1037	0.9728	1055	0.9897
Complete and duplicated	10	0.0094	8	0.0075	15	0.0141	10	0.0094	8	0.0075	17	0.0159	7	0.0066
Fragmented	2	0.0019	6	0.0056	1	0.0009	13	0.0122	2	0.0019	8	0.0075	2	0.0019
Missing	2	0.0019	3	0.0028	2	0.0019	3	0.0028	1	0.0009	4	0.0038	2	0.0019

### Sheet: S3_repeat_cont
Table S3. The repeat content for each genome assembly.
species	assembly_size	starting_N*	total_N**	total_repeats	repeat_content
D. albomicans	167541436	400	34692683	34692283	0.207067
D. nasuta	171781232	450	39953973	39953523	0.232584
D. kepulauana	163769021	301	30711527	30711226	0.187528
D. s. albostrigata	168284230	200	35801201	35801001	0.212741
D. s. bilimbata	164595183	850	32572437	32571587	0.197889
D. s. sulfurigaster	168070293	1300	32943683	32942383	0.196004
D. pallidifrons	164659715	350	33090693	33090343	0.200962
					* the number of masked bases before repeat masking the genome
					** the number of masked bases after RepeatMasker

### Sheet: S4_MAgenes
Table S4. The number of genes that are up- or down-regulated divided into those with and without TE insertions.
species	Up-regulated genes				Down-regulated genes*
	Number without insertions	With insertions*			Number without insertions	With insertions*
		Number	Gene names			Number	Gene names
D. albomicans	175	16	Hr3, Shab, bma, otk, CG17999, Apoltp, CG13086, Vm26Aa, CG14342, CG10431, Trpgamma, CG9287, SpdS, Gyc88E, unknown_102, Vsx2		589	56	CG12502, Cpr50Cb, CG12768, SmydA-2, CG14820, mspo, CG1688, CG33107.1, Hacl, CG7881, CG1299, Cpr76Bd, gsb-n, CG13321, CG44251, unknown_16, CG12341, CG8854, Amph, DCX-EMAP, Ser8, CG13086, CG3769, CG17633.2, Or22c, unknown_734, ninaD, CG15153, IA-2, CG18641, CG8419, Myb.2, CG3999, Csk, CG8369, CG16904, CG31221, e, CG6283.2, CG6283.1, E5, CG15696, ZIPIC, unknown_485, Npc2f, CG6125, OdsH, FBgn0282836,…
D. nasuta	228	22	toy, Ilp8, Oatp74D, ttv.2, CG32333, Ilp3.1, CG44251, CG13510, Corin, Qsox1, unknown_78, Shawl, IFT46, Pbp45, dmrt93B, Dnali1, SP1029, unknown_102, CG42564, FBgn0282836, CG3091, unknown_331		1056	89	Cadps, Sox15, unknown_1004, LRP1, CG14760, Su(var)2-HP2, wrapper, CG14820, FBgn0200328, CG13724, trpl, CG7881, mkg-p.2, Pxn, FBgn0200202, CG13920, Cpr76Bd, gsb-n, CG13058, CG44251, unknown_786, CG8888, Fancm, Mctp, CG30427, CG17999, CG3829, CAH14, CG12970, Daao1, mms4, 5-HT1A, CG42713.2, CG8834, Amph, cv-2, unknown_538, pk, Ser8, CG4480, l(2)k05911, CG44153, Mco1, CG8138.1, CG3769, CG17633.2, psd…
D. kepulauana	380	33	apolpp, Pex1, CG6484, stj, mag, CG33107.1, CG13675, CG5644, gsb-n, CG30427, CG17999, CG2064, CG13203, exex, Ser8, Msp300, Dh31, CG43050, Tep3, Fbw5, CG11453, CG3739.1, CG6296, CG6283.1, CG9988, CG2767.1, Myb.1, CG3842, CG1494, CG3106, CG9672, CG11162, CG14234		504	55	dati, CaMKII, toy, RIC-3, CG42747, CG12502, Ir41a, CG13306, Hsp67Bc, ect, Ets65A, PGRP-LD, CG32271, CG32032, fl(2)d, hng3, Cyp9c1, CG44251, CG3955, CG2736, CG10508, CG12355, mthl8, CG13204, Phlpp, ab, Shawl, unknown_257, Pde1c, CG43394, Wnt4, IFT57, beat-IIIc, Rfx, Zip89B, alpha-Est10, Ace, CG6283.2, E5, Rim, unknown_102, Myb.1, FBgn0282836, pigs, CG3823, antdh, unknown_331, FBgn0203886, shf, Tsp…
D. s. sulfurigaster	352	21	dati, PGRP-SC1a.2, CG14082, CG30371, Or45b, Obp56e, CG5687, CG1299, sff, serp, slow, Arc2.2, CG15482, CG31100, CG18528, beat-VII, CG6283.2, FBgn0283295, Ndc80, tty, Nep1		865	72	toy, CG3216, FBgn0207282, CG14082, unknown_184, conv, GstE5, Sema5c, unknown_282, lambdaTry.1, Obp56e, mkg-p.2, CG8543, CG12769, CG10912, CG12038, Dscam4, unc-13-4A, CG12869, CG6329, or, CG17999, CG2064, CG1358, CG12355, CG15879, SCOT, Phlpp, CG34367, DIP-iota, CG31869, Nhe2, Msp300, Ret, CG9287, beat-IIIc, kek3, eIF4B, CG31126, CG6325, Rfx, spn-F, CG12420, dpr5, Adk1, CG31496, CG17571, CG31446, …
D. pallidifrons	335	44	rho-5, RIC-3, FBgn0207282, CG34116, CG13476, ste24a, Or63a, CG7881, CG32365, frac, CG13920, CG34386, Cht7, CG44251, unknown_786, Hey, DIP-iota, Or22c, GATAd, Mal-B2, kel, H15, CG31663, Myb.2, beat-IIIc, fipi, CG31690, polybromo, CG3999, Ets96B, nAChRalpha1, Cad96Cb, unknown_3, CG14441, CG9981, sd, CG33253, t, m, FBgn0204048, Alms1a, CG42339, CG1695, unknown_688		1129	167	dati, PMCA, sv, ATPsynbeta, jv, FBgn0198895, Tdc2, CG13157, hui, CG14450, CG4186, CG30383, LanA, Best2, Mlh1, CG14760, Cyt-b5, Hsc70-1, 26-29-p, Toll-9, Alp1, CG6163, Alp7, Dp, trpl, lambdaTry.1, CG14837, Sec63, CG13920, CG1299, Cpr76Bd, GNBP1, NUCB1, CG32206, unknown_820, unc-13-4A, CG13930, Acp65Aa, Pgant9, gsb-n, CG15019, CG13502, CG30076, CG13321, CG33143, otk, Hs3st-A, CG2064, grh, CG2915, m…
							A gene with a TE insertion is one where one or more TEs are found within or +/−1 kb of the gene*
